# High residual pesticide contamination despite contrasted feeding treatments in semi-captive bred grey partridges

**DOI:** 10.64898/2026.07.23.740315

**Authors:** Sophie M. Dupont, Karine Monceau, Agathe Gaffard, Anaïs Rodrigues, Maurice Millet, Julie Noualhier, Audrey Bailly, Vincent Bretagnolle, Olivier Pays, Jérôme Moreau

## Abstract

Food security is one of the major ongoing global anthropic challenges, driving the intensification of agricultural systems notably through the widespread use of phyto-pharmaceutical products (PPPs). Although effective for maximizing production yields through pest control, PPP contamination is pervasive across the entire agroecosystem, raising concerns about human and non-target species exposure and health effects. Organic farming has therefore been promoted as a sustainable alternative to ensure human food security and mitigate these impacts. Yet, the pathways of PPP non-target organisms’ contamination are insufficiently understood. While most research has focused on ingestion as the primary route of exposure, increasing evidence suggests more complex contamination dynamics. In this study, we investigated the role of food intake in shaping PPP contamination profiles in semi-captive grey partridges (*Perdix perdix*). To do so, 80 birds were housed in open aviaries within an agricultural landscape and fed either conventional or organic grains over a five-month period. After drawing their PPP blood profiles at the end of the exposure period, we assessed their loads and compared the pesticide prevalence and abundance between food treatments. We found similar quantity and diversity of PPP residues in blood from conventionally- and organically-fed partridges, with few differences in specific PPP compounds. Overall, these findings suggest that food intake is not necessarily the only source of contamination for non-target organisms, with alternative pathways (e.g., inhalation, dermal contact, soil and water exposure) likely playing a substantial role. Integrating multi-pathway contamination monitoring across trophic levels within a One Health framework would now be essential to better understand and mitigate PPP contamination risks.
