## Supplementary material for "High residual pesticide contamination despite contrasted feeding treatments in semi-captive bred grey partridges": Dataset 1

Partridge_ID	Sex	Experimental_group	body_condition	Alachlor_raw	Bifenox_raw	Carbendazim_raw	Carbetamide_raw	Clomazone_raw	Cyprodinil_raw	Dichlorprop_methyl_raw	Diflufenican_raw	Dimethachlor_raw	Dimethenamid_P_raw	Diphenylamine_raw	Epoxiconazole_raw	Fenpropidin_raw	Fenpropimorph_raw	Flusilazole_raw	Isoxaflutole_raw	MetolachlorS_raw	Myclobutanil_raw	Nitenpyram_raw	Penconazole_raw	Pendimethalin_raw	Piperonylbutoxide_raw	Propiconazole_raw	Propyzamide_raw	Pyrimethanil_raw	Quinoxyfen_raw	SpinosadA_raw	Tebuconazole_raw	Thiacloprid_raw	Thiametoxam_raw	Tolyfluanid_raw	Trifluarin_raw	Triflusulfuron_methyl_raw	Nppp	TI_tot	sum_pesticides_scale
P798221	Female	Organic	380.818116581319	24.0763080066856	34.3801072681762	0	0	0	8.30394898078998	0	0	0	0	1.79965306868814	0	0	0	2.35103827273877	0	7.29680306108757	0	38.6568577902325	0	6.50720454438639	0	0	0	0	2.54183616940425	0	0	0	0	15.7578197450775	0	0	10	0.000103379669662345	3.13949220418376
P798222	Female	Organic	360.997249257365	0	670.1133015608	0	0	0	0	0	0	0	0.0181730818548585	5.65271333031817	0.376412001933156	0	0	0	0	0	0	3.86476974835535	0	0.258446477843349	0	0	0	0	0	0	0	0	0	102.204523539072	0	0	7	0.000392496735310106	-4.49625169529285
P798223	Female	Organic	384.192978625739	0	0	0	0	0	9.73951913238891	0	0.621929812579854	0	0	6.4552559149323	0	0	0	3.11186688039541	0	0	0	54.6954052019185	0	8.26710796295815	0	0	0	0	2.78018215796733	0	0	0	9.67163099583322	44.4601689162224	0	0	9	0.000119330409057776	12.7185170825597
P798224	Female	Organic	355.926090345249	0	181.526100406219	0	0	0	0	0	0.0817610814117389	0	0	4.34752242347703	0	0	0	0	0	0	18.4712602000236	16.2974260874329	0	0	0	0.100207481027259	0	0	0	0	1.42520337858869	0	0	60.3783005311194	0	0	8	0.000174396934130575	2.56118476735638
P798226	Female	Organic	380.277573657483	0	43.6303533535778	0	0	0	14.3303573072158	0	0.504004514314488	0	0	0	0	0	0	7.55436236485263	0	0	0	36.952740051483	0	5.39134780914648	0	0	0	0	3.18847989299747	2.62578453056076	0	0	0	155.126438148967	0	0	9	0.00017308179058933	12.5659029154387
P798227	Female	Organic	386.088336933013	0	2344.95665007058	2.0444956023563	0	0	32.1645101508283	0	0.525096783013016	0	0.0592790268415733	37.6027025232223	0	0	0	0	0	0	0	0	0	1.54249879317647	0	0	0	0	8.31021910277293	0	0	0	0	177.212652691739	0	0	9	0.00134811331742601	13.1281331783229
P798228	Female	Organic	356.051659040776	0	542.713214183917	0	0	0	18.8612078570432	0	0.367271168991527	0	0	0	0	0	0	0	0	0	0	47.497118571776	0	3.81384223416275	0	0	0	0	0	0	0	0	0	161.740162309527	0	0	6	0.000435061064998721	2.054659317229
P798229	Female	Organic	355.066274097545	0	123.263824695682	0	0	0	2.80356768051155	0	0	0	0	8.36230231495947	0	0	0	0	0	0	0	0	0	0	0	0	0	0	0	0	0	0	2.03995004274409	0	0	0	4	0.0000744972064508324	-6.76794176425959
P798231	Female	Organic	354.951772465719	0	113.510267842451	0	0	0	0	0	0	0	0	4.52461185453257	0	0	0	0.929092637574257	0	0	0	0	0	0	0	0	0	0	0	0	0	0	1.61047208925883	0	0	0	4	0.0000621463660037216	-7.43721007350008
P798232	Female	Organic	403.824641265539	0	123.922179861642	0.355265331737645	0	0	0	0	0	0	0	4.67503262115768	0	0	0	0	0	0	0	12.6896643636406	0	0	0	0	0	0	0	0	0	0	0	0	0	0	4	0.0000754865148882135	-6.72074868968116
P798233	Female	Organic	414.315827518275	0	1123.44913563389	0.181524953801249	0	0	0	0	0	0	0	15.486337586578	0	0	0	0	0	0	117.21922762639	7.93754981767492	0	0	0	0	0	0	0	0	0	0	0	0	0	0	5	0.000805591562138167	-1.02321129373506
P798234	Female	Organic	388.073929823332	0	269.317795148557	0	0	0	0	0	0.0921987086206744	0	0.016044151253592	9.96413970937329	0	0	0	0	0	0	0	0	0	0	0	0	0	0	0	0	0	0	0	0	0	0	4	0.0001391453098456	-8.05327529632353
P798235	Female	Organic	388.090122349751	0	1660.65231543338	0.429974068490167	0	8.66636440325034	0	0	0	0	0.13392415547952	13.7656585937418	0	0	0	0	0	0	0	0	0	0	0	0	0	0	0	0	0	0	0	0	0	0	5	0.000840657471522314	-4.67036273692265
P798236	Female	Organic	353.180454633661	0	58.7991498701473	0	0	0	0	0	0	0	0.190579480753377	8.58231247198262	0	0	0	0	0	0	0	0	0	0	0	0	0	0	0	0	0	0	0	0	0	0	3	0.0000333923812404305	-6.65379538099383
P798237	Female	Organic	319.228044511394	0	110.328073377924	0	0	0	0	0	0	0	0.195168055276061	9.79120229555195	0	0	0	0	0	0	0	0	0	0.158763685033263	0	0	0	0	0	0	0	0	0	0	0	0	4	0.0000598101505096407	-6.46525630382308
P798238	Female	Organic	374.559686766491	0	2187.57319698596	0	0	0	0	0	0	0	0.166714529610907	26.6848922144558	0	0	0	0	0	0	0	0	0	0	0	0	64.9856308800793	0	0	0	0	0	0	0	0	0	4	0.00111568188883924	-3.39319288991011
P798239	Female	Organic	417.852493601778	0	305.43101657011	0	0	0	0	0	0	0	0.465656650253999	0	0	0	0	0	0	0	0	0	0	0	0	0.0854688730395476	0	0	0	0	0	0	0	0	0	0	3	0.000153185567728384	-1.60860640234378
P798240	Female	Organic	351.124329220818	0	620.92755587807	0	0	0	0	0	0	0	0.365621502968548	11.3938305162293	0	0	0	0	0	0	0	0	0	0	0	0	0	0	0	0	0	0	0	0	0	0	3	0.000315870044844159	-4.28213531133941
P798241	Male	Organic	386.691674541483	0	450.253064596601	0	0	0	0	0	0	0	0.0124956649277636	0	0	0	0	0	0	0	0	15.7427340348427	0	0	0	0	0	0	0	0	0	0	0	150.070523203929	0	0.290418603197216	4	0.00031417948509526	-6.30391671688653
P798242	Male	Organic	368.708702372337	0	2450.89635429894	0	0	0	0	0	0	0	0.353576642948562	16.9520964520752	0	0	0	0	0	0	0	0	0	0	0	0	0	0	0	0	0	0	0	0	0	0	4	0.00123344258144646	2.53222529028241
P798243	Male	Organic	361.743673660432	0	0	0	0	0	0	0	0	0	0.26160521985048	30.7024728814423	0	0	0	0	0	0	0	0	0	0.142827466979211	0	0.099130529825697	0	0	0	0	0	0	2.26356075411876	0	0	0	6	0.0000181957849562219	-1.70000709500184
P798244	Male	Organic	345.988461103762	0	920.517209195722	0	0	0	0	230.841653397663	0	0	0	6.96055491587205	0.0767368719552667	0	0	0	0	0	0	6.32372471065654	0	0	0	0	0	0	0	0	0	0	0	67.9710465453829	0	0.172097631688781	6	0.000552752522205071	1.68289404434446
P798245	Male	Organic	394.928845301587	0	203.154001904471	0	0	0	0	0	0	0	0	0	0.196734810886832	0	0	0	0	0	0	8.62945708344089	0	0	0	0.0778409647289702	0	0	0	0	0	0	0	0	0	0.155677354897493	5	0.000109460321451741	-1.6494435822719
P798246	Male	Organic	349.404980357741	0	617.251348315844	0	0	0	0	0	0	0	0	19.5133379770594	0	0	0	0	0	0	0	8.08319987556006	0	0	0	0	0	0	0	0	0	0	0	198.429475814918	0	0	5	0.000423773655621383	-3.59234732935374
P798247	Male	Organic	355.643664772436	0	0	0	0	41.9403473167009	0	0	0.096677623474937	0	0	73.9356806934592	0.342549270426839	0	0	0	0	0	0	0	0	0	0	0.0332112950443017	0	0	0	0	0	0	0	0	0	0	6	0.0000521892975091504	-4.3702639872646
P798248	Male	Organic	353.021988402871	0	1730.25107038009	0	0	0	0	0	0	0	0	25.2783624524167	1.03423344619301	0	0	0	0	0	0	19.7815922434042	0	0	0	0	0	0	0	0	0	0	0	0	0	0	4	0.000894476761025113	1.49113062841522
P798249	Male	Organic	353.942841524184	0	0	0	0	0	0	0	0	0	0	19.8094677796073	0.0951889357377686	0	0	0	0	0	0	0	0	0	0	0	0	0	0	0	0	0	0	399.975301331346	0	0	4	0.0002091671929412	-5.95794944548236
P798252	Male	Organic	368.041984158544	50.8789909852755	1874.226401743	0	0	0	0	0	0	0	0	19.765136430587	0.407115257032128	0	0	0	0	0	0	3.45901441651381	0	0	0	0.119248009702917	0	0	0	0	0	0	0	0	0	0	6	0.000982350530798173	1.93064424635229
P798254	Male	Organic	397.62799191112	0	2165.90140603868	0	0	0	0	0	0.0628354396164149	0	0	0	0.116226711541529	0	0	0	0	0	0	0	0.382240295306079	0	0	0.0561623687933151	0	0	0	0	0	0	0	57.2951446982693	0	0	6	0.0011119483926573	-0.73466447907475
P798255	Male	Organic	374.533504575669	27.4648330874087	1248.66165917704	0	0	0	0	0	0	0	0	0	0	0	0	0	0	0	0	0	0.287395124415705	0	0	0	0	0	0	0	0	0	0	52.564782458827	0	0	4	0.000668674723176458	-3.00596174378024
P798257	Male	Organic	391.208243858499	0	0	0	0	0	0	0	2.53385776743145	0	0	0	0	0	0	0	0	0	0	6.88325245071219	0.471536246429713	0.513440191970008	0	0	0	0	0	0	0	0	0	416.182588313332	0	0	6	0.000216313334851041	6.4438427527815
P798258	Male	Organic	372.706014271194	0	0	0.221425678855762	0	0	0	0	0.137406898413946	0	0	418.334698806452	0	0	0	0	0	0	0	8.21934280012531	0	0	0	0.292990355123003	309.555085779095	0	0	0	0	0	0	689.246423429562	0	0	8	0.000585491563547753	14.8259753598288
P798259	Male	Organic	402.560913249031	31.0565826033959	551.740128517949	0	0	0	0	0	0	0	0	0	0	0	0	0	0	0	0	8.73488163102159	0	6.39809050091521	10.0584427323088	0	0	0	0	0	0	0	0	70.0198093661586	0	0	6	0.00034784329097834	4.89058259605672
P798260	Male	Organic	348.832587591346	0	182.486608824525	2.26684386882578	0	0	0	0	0	0	0	0	0	0	0	0	0	0	0	0	0	1.59041033073295	6.99193899922357	0	0	0	0	0	0	0	0	35.9892505372822	0	0	5	0.00011447216338163	3.14503272798461
P798261	Female	Conventional	389.108141313695	0	1296.65563080908	0.67708733499113	0	0	0	0	0.323286634514752	0	0	20.7860632908149	0	0	0	0	0	0	0	26.7387394424781	0	3.31865782855488	0	0	0	0	0	0	0	0	3.84530698887516	0	0	0	7	0.000690817591923717	1.94017105566051
P798263	Female	Conventional	387.566018342127	0	262.657295292419	0	0.42416748428249	0	6.30567501214578	0	0	0	0	5.75016218974544	0	0	0	0	0	0	0	17.7225085694746	0	2.09611358726847	0	0	0	0	2.1486217538158	0	0	0	0	67.0827338748868	0	0	8	0.000198446472898191	4.59830786218402
P798264	Female	Conventional	397.184426235673	0	555.021552950141	0	0	0	26.4944811950563	0	0	0	0	12.6536370302922	0	0	0	0	0	0	0	11.2891221985506	0	6.42780640968832	0	0	0	0	0	0	0	0	0	132.045279111408	0	0	6	0.000416713358836594	0.483853615677532
P798265	Female	Conventional	373.922646115554	0	582.644146418819	0	0	0	0	0	0	0	0.0125647100639839	0	0	0	0	0	0	0	47.9073514276295	4.29623862408154	0.475170853099384	0	0	0	0	0	0	0	0	67.5822195398986	0	180.751297293116	0	0	7	0.0024106871539891	8.2695104150938
P798266	Female	Conventional	359.543288619804	0	0	0	0	0	0	0	0.030698243030406	0	0	38.9112792667224	0	0	0	0	0	0	0	12.1049004826072	0	0	0	0	0	0	0	0	0	0	0	377.09480016556	0	0	5	0.000216950331365514	-5.46303652135669
P798267	Female	Conventional	329.255791370699	65.113437145673	966.817281568838	0	0	0	0	0	0.336327461851864	0	0	0	0	0	0	0	0	0	0	31.8162075414733	0	3.77284878327706	0	0	0	0	0	0	0	0	0	47.3376324321441	0	0	6	0.000580586749485397	1.87565686952522
P798268	Female	Conventional	390.948623503961	72.560538317528	353.922103500641	0	0	1125.72722735506	33.266807098499	0	0	159.130552494224	0	0	0	0	0.505356781888012	4.27924836334434	177.167082542981	66.7129130707233	0	15.863906175526	0	0	0	0	0	73.8576367282367	4.84008632481109	0	0	0	0	71.90873675774	199.19824031816	0	14	0.00139697563799845	61.7958741699065
P798269	Female	Conventional	392.124134365389	0	2320.76983317313	0	0.140535893646197	0	0	0	0	0	0	9.06941135626168	0	0	0	0	0	0	0	15.3329200096064	0	0	0	0	0	0	0	0	0	0	0	0	0	0	4	0.00117812742193396	-2.95946572214359
P798270	Female	Conventional	417.477121847472	0	0	0	0	0	0	0	0	0	0	21.2523773270248	0	0	0	0	0	0	0	0	0	0	0	0	0	0	0	0	0	0	0	358.135291290351	0	0	3	0.000188836478288307	-6.80317812417479
P798271	Female	Conventional	386.383708251232	0	0	0	0	0	0	0	0	0	0	214.293871641745	0	0	0	0	0	0	0	5.26241554859552	0	0	0	0	0	0	0	0	0	0	0	1093.12497876181	0	0	4	0.000646814244601039	-0.692018748830312
P798273	Female	Conventional	434.692961909335	0	0	0.162292660106202	0	0	0	0	0	0	0	50.8472769508254	0	0	0	0	0	0	0	3.83871410272866	0	0	0	0	89.482493133938	0	0	0	0	0	0	226.789279145625	0	0	6	0.000153371241582828	-4.27429693942896
P798274	Female	Conventional	377.695374103153	0	937.575603659044	0	0	0	0	0	0	0	0	15.6027104368575	0	0	0	0	0	0	0	14.709015195268	0	0	0	0	0	0	0	0	0	0	0	0	0	0	3	0.000488808652252765	-6.7158921953212
P798275	Female	Conventional	404.140683206891	0	0	0	0	0	0	0	0	0	0	0	0	0	0	0	0	0	0	6.70362296441252	0	0	0	0	0	0	0	0	0	0	0	0	0	0	1	5.96407737047377E-06	-8.29555392309567
P798276	Female	Conventional	416.592699095065	0	314.780949899779	0.277917690350524	0	0	0	0	0	0	0	7.91642001213354	0	0	0	0	0	0	0	0	0	0	0	0	0	3.95790027697969	0	0	0	0	0	0	0	0	4	0.00016301135295615	-7.30676755505836
P798277	Female	Conventional	395.977156867672	0	0	0	0	0	0	0	0	0	0.0510485577745394	588.484020992494	0	0	0	89.3802286014427	0	0	0	7.6907998541686	0	3.16242444621927	0	0	0	0	0	0	0	0	2.69058082066631	0	29.7292959482319	0	8	0.000345053820020268	11.4673959964105
P798278	Female	Conventional	347.012022675491	0	0	0	0	0	0	0	0	0	0	23.3580508614115	0	0	0	0	0	0	0	12.474231482549	0	0	0	0	0	0	0	0	0	0	0	187.155014312334	0	0	5	0.000115399757185115	-6.02831800215237
P798279	Female	Conventional	340.246006087576	0	745.170832358708	0	0	0	13.5766250043823	0	0	0	0	6.02723377461685	0	0	0	7.42596642648448	0	18.0367668478633	0	16.0103462934783	0	2.23455240677887	0	0	0	0	5.55263111664513	0	0	0	3.17562318461747	71.0058816377678	0	0	10	0.00047540685225951	5.00451224591927
P798280	Female	Conventional	383.976021350489	0	1073.39121989858	0	0	0	0	0	0	0	0	14.049293367772	0	0	0	0	0	0	0	22.0105692276844	0	0	0	0	26.8809815231429	0	0	0	0	0	0	36.9155274505011	0	0	5	0.000585066358671528	-5.20044583001827
P798281	Male	Conventional	380.918808958454	0	1405.15231309507	0	0	0	0	0	0	0	0	4.69069177465147	0	0	0	0	0	0	0	19.081301695166	0	0	0	0	0	0	0	0	0	0	0	0	0	0	3	0.000721637155507136	-6.08847471325558
P798282	Male	Conventional	345.077538432675	0	365.319781161293	0	0	0	5.56786986775113	0	0	0	0.0398812426611944	12.3471187555935	0	0	0	0	0	0	0	15.3229775699755	0	0	0	0	0	0	0	0	0	0	0	0	0	0	5	0.000212953122961521	-5.96108720191315
P798283	Male	Conventional	334.824681479122	0	0	0.138002676472005	0	0	0	0	0	0	0.00910012261684604	11.6433809423643	0	201.236090710428	0	0	0	0	0	12.4255289349248	0	0	0	0	0	0	0	0	0	0	0	0	0	0	6	0.000122561403707303	1.05333354455521
P798284	Male	Conventional	385.025937414103	0	0	0	0	0	0	0	0	0	0	184.88037451672	0	0	0	0	0	0	0	0	0	0	0	0	0	0	0	0	0	0	0	694.598329222147	0	0.26899814452201	3	0.000429849201359945	-3.43034847291908
P798287	Male	Conventional	390.584492873994	0	1781.4215608735	0	0	0	0	0	0	0	0	19.4642044706853	0	0	0	0	0	0	0	0	0	0	0	0	0	0	2.75884321190502	0	1.3227760541581	0	0	0	0	0	5	0.000901372625557733	5.39882655841937
P798288	Male	Conventional	395.223299765615	0	0	0	0	0	0	0	0	0	0	44.1457957999475	0	0	0	0	0	28.0122582299753	0	6.85761806467751	0	0	0	0	0	0	0	0	0	0	0	355.592259641267	0	0	5	0.000217834101079739	-3.5245361491224
P798289	Male	Conventional	367.547572487599	0	6382.18023997959	0	0	0	0	0	0	0	0	20.6629358162391	0	0	0	0	0	0	0	15.8185975272881	0	0	0	0	0	0	0	0	0	0	0	87.4055411032441	0	0	4	0.00325804990291542	-1.61003534570468
P798290	Male	Conventional	376.289613028646	0	0	0	0	0	0	0	0	0	0	9.17177568325444	0	0	0	0	0	0	0	21.2736259075695	0	0	0	0	0	0	0	0	0	0	1.33785946567589	0	0	0	3	0.0000253257308724763	-6.06316631134079
P798291	Male	Conventional	360.803458066388	0	0	0	0	0	0	0	0	0	0	12.3770657068114	0	0	0	0	0	0	0	21.1388772548946	0	0	0	0	0	0	0	0	0	0	0	104.677981468327	0	0	3	0.0000766467391240286	-6.4827912044743
P798293	Male	Conventional	368.946218123459	0	0	0	0	0	0	0	0	0	0	40.4963239904662	0	0	0	0	0	0	115.36921902009	9.69687358794213	0	0	0	0	0	0	0	0	0	0	0	343.034687511625	0	0	5	0.000424728006627417	-0.39486046258503
P798294	Male	Conventional	363.259629585318	0	4595.2481224355	0	0	0	0	0	0	0	0	24.7508887106976	0	0	0	0	0	0	0	45.0178606848572	0	0	0	0	0	0	0	0	0	0	0	0	0	0	3	0.00234867593367791	-1.15514590531542
P798295	Male	Conventional	356.381479960121	67.3674647810288	555.90647122939	0	0	0	0	0	0	0	0	11.0141407505964	0.126406245132795	0	0	0	0	0	0	15.3796290470898	0	0	0	0	0	0	0	0	0	0	0	0	0	0	5	0.000340453582946415	-1.93790526764824
P798296	Male	Conventional	348.646600439661	0	0	0	0	0	0	0	0	0	0	339.437180316912	0	0	0	0	0	0	0	25.4764690007071	0	0	0	0	0	0	0	0	0	0	0	0	0	0	3	0.000173738051038876	-3.32589650001257
P798297	Male	Conventional	367.504323348686	0	997.229103917719	0	0	0	0	0	0	0	0	18.3988246777932	0	0	0	0	0	0	42.4485234807122	24.4437458054872	0	0	0	0	0	0	0	0	0	0	0	57.242970049189	0	0	5	0.000640392796186748	-3.54031253364276
P798298	Male	Conventional	363.232739789393	0	3481.21255750891	0	0	0	0	0	0	0	0	10.3004244490399	0	0	0	0	0	0	0	15.1399492847944	0	0	0	0	0	0	0	0	0	0	0	143.902525932886	0	0	4	0.00183060521391208	-3.89427505762349
P798299	Male	Conventional	355.315398068295	0	3914.13081385095	0	0	0	0	0	0	0	0	149.264782955929	0	0	0	0	0	57.6615392951863	0	18.447071048248	0.304972781801532	0	0	0	118.927458661444	0	0	0	0	0	0	444.592376622678	0	0	7	0.00230921563729541	10.6655041217122
P798300	Male	Conventional	411.226667937514	0	0	0.114549187926304	0	0	0	0	0	0	0	49.8202558111518	0	0	0	0	0	0	0	16.1033748824981	0	0	0	0	0	0	0	0	0	0	0	217.373191611414	0	0	5	0.000145536156033224	-5.62881266182168
