## Supplementary material for "High residual pesticide contamination despite contrasted feeding treatments in semi-captive bred grey partridges": Dataset 2

Bague	Sexe	Groupe	Alachlor_raw	Bifenox_raw	Carbendazim_raw	Carbetamide_raw	Clomazone_raw	Cyprodinil_raw	Dichlorprop_methyl_raw	Diflufenican_raw	Dimethachlor_raw	Dimethenamid_P_raw	Diphenylamine_raw	Epoxiconazole_raw	Fenpropidin_raw	Fenpropimorph_raw	Flusilazole_raw	Isoxaflutole_raw	MetolachlorS_raw	Myclobutanil_raw	Nitenpyram_raw	Penconazole_raw	Pendimethalin_raw	Piperonylbutoxide_raw	Propiconazole_raw	Propyzamide_raw	Pyrimethanil_raw	Quinoxyfen_raw	SpinosadA_raw	Tebuconazole_raw	Thiacloprid_raw	Thiametoxam_raw	Tolyfluanid_raw	Trifluarin_raw	Triflusulfuron_methyl_raw
P798221	Female	Organic	1	1	0	0	0	1	0	0	0	0	1	0	0	0	1	0	1	0	1	0	1	0	0	0	0	1	0	0	0	0	1	0	0
P798222	Female	Organic	0	1	0	0	0	0	0	0	0	1	1	1	0	0	0	0	0	0	1	0	1	0	0	0	0	0	0	0	0	0	1	0	0
P798223	Female	Organic	0	0	0	0	0	1	0	1	0	0	1	0	0	0	1	0	0	0	1	0	1	0	0	0	0	1	0	0	0	1	1	0	0
P798224	Female	Organic	0	1	0	0	0	0	0	1	0	0	1	0	0	0	0	0	0	1	1	0	0	0	1	0	0	0	0	1	0	0	1	0	0
P798226	Female	Organic	0	1	0	0	0	1	0	1	0	0	0	0	0	0	1	0	0	0	1	0	1	0	0	0	0	1	1	0	0	0	1	0	0
P798227	Female	Organic	0	1	1	0	0	1	0	1	0	1	1	0	0	0	0	0	0	0	0	0	1	0	0	0	0	1	0	0	0	0	1	0	0
P798228	Female	Organic	0	1	0	0	0	1	0	1	0	0	0	0	0	0	0	0	0	0	1	0	1	0	0	0	0	0	0	0	0	0	1	0	0
P798229	Female	Organic	0	1	0	0	0	1	0	0	0	0	1	0	0	0	0	0	0	0	0	0	0	0	0	0	0	0	0	0	0	1	0	0	0
P798231	Female	Organic	0	1	0	0	0	0	0	0	0	0	1	0	0	0	1	0	0	0	0	0	0	0	0	0	0	0	0	0	0	1	0	0	0
P798232	Female	Organic	0	1	1	0	0	0	0	0	0	0	1	0	0	0	0	0	0	0	1	0	0	0	0	0	0	0	0	0	0	0	0	0	0
P798233	Female	Organic	0	1	1	0	0	0	0	0	0	0	1	0	0	0	0	0	0	1	1	0	0	0	0	0	0	0	0	0	0	0	0	0	0
P798234	Female	Organic	0	1	0	0	0	0	0	1	0	1	1	0	0	0	0	0	0	0	0	0	0	0	0	0	0	0	0	0	0	0	0	0	0
P798235	Female	Organic	0	1	1	0	1	0	0	0	0	1	1	0	0	0	0	0	0	0	0	0	0	0	0	0	0	0	0	0	0	0	0	0	0
P798236	Female	Organic	0	1	0	0	0	0	0	0	0	1	1	0	0	0	0	0	0	0	0	0	0	0	0	0	0	0	0	0	0	0	0	0	0
P798237	Female	Organic	0	1	0	0	0	0	0	0	0	1	1	0	0	0	0	0	0	0	0	0	1	0	0	0	0	0	0	0	0	0	0	0	0
P798238	Female	Organic	0	1	0	0	0	0	0	0	0	1	1	0	0	0	0	0	0	0	0	0	0	0	0	1	0	0	0	0	0	0	0	0	0
P798239	Female	Organic	0	1	0	0	0	0	0	0	0	1	0	0	0	0	0	0	0	0	0	0	0	0	1	0	0	0	0	0	0	0	0	0	0
P798240	Female	Organic	0	1	0	0	0	0	0	0	0	1	1	0	0	0	0	0	0	0	0	0	0	0	0	0	0	0	0	0	0	0	0	0	0
P798241	Male	Organic	0	1	0	0	0	0	0	0	0	1	0	0	0	0	0	0	0	0	1	0	0	0	0	0	0	0	0	0	0	0	1	0	1
P798242	Male	Organic	0	1	0	0	0	0	0	0	0	1	1	0	0	0	0	0	0	0	0	0	0	0	0	0	0	0	0	0	0	0	0	0	0
P798243	Male	Organic	0	0	0	0	0	0	0	0	0	1	1	0	0	0	0	0	0	0	0	0	1	0	1	0	0	0	0	0	0	1	0	0	0
P798244	Male	Organic	0	1	0	0	0	0	1	0	0	0	1	1	0	0	0	0	0	0	1	0	0	0	0	0	0	0	0	0	0	0	1	0	1
P798245	Male	Organic	0	1	0	0	0	0	0	0	0	0	0	1	0	0	0	0	0	0	1	0	0	0	1	0	0	0	0	0	0	0	0	0	1
P798246	Male	Organic	0	1	0	0	0	0	0	0	0	0	1	0	0	0	0	0	0	0	1	0	0	0	0	0	0	0	0	0	0	0	1	0	0
P798247	Male	Organic	0	0	0	0	1	0	0	1	0	0	1	1	0	0	0	0	0	0	0	0	0	0	1	0	0	0	0	0	0	0	0	0	0
P798248	Male	Organic	0	1	0	0	0	0	0	0	0	0	1	1	0	0	0	0	0	0	1	0	0	0	0	0	0	0	0	0	0	0	0	0	0
P798249	Male	Organic	0	0	0	0	0	0	0	0	0	0	1	1	0	0	0	0	0	0	0	0	0	0	0	0	0	0	0	0	0	0	1	0	0
P798252	Male	Organic	1	1	0	0	0	0	0	0	0	0	1	1	0	0	0	0	0	0	1	0	0	0	1	0	0	0	0	0	0	0	0	0	0
P798254	Male	Organic	0	1	0	0	0	0	0	1	0	0	0	1	0	0	0	0	0	0	0	1	0	0	1	0	0	0	0	0	0	0	1	0	0
P798255	Male	Organic	1	1	0	0	0	0	0	0	0	0	0	0	0	0	0	0	0	0	0	1	0	0	0	0	0	0	0	0	0	0	1	0	0
P798257	Male	Organic	0	0	0	0	0	0	0	1	0	0	0	0	0	0	0	0	0	0	1	1	1	0	0	0	0	0	0	0	0	0	1	0	0
P798258	Male	Organic	0	0	1	0	0	0	0	1	0	0	1	0	0	0	0	0	0	0	1	0	0	0	1	1	0	0	0	0	0	0	1	0	0
P798259	Male	Organic	1	1	0	0	0	0	0	0	0	0	0	0	0	0	0	0	0	0	1	0	1	1	0	0	0	0	0	0	0	0	1	0	0
P798260	Male	Organic	0	1	1	0	0	0	0	0	0	0	0	0	0	0	0	0	0	0	0	0	1	1	0	0	0	0	0	0	0	0	1	0	0
P798261	Female	Conventional	0	1	1	0	0	0	0	1	0	0	1	0	0	0	0	0	0	0	1	0	1	0	0	0	0	0	0	0	0	1	0	0	0
P798263	Female	Conventional	0	1	0	1	0	1	0	0	0	0	1	0	0	0	0	0	0	0	1	0	1	0	0	0	0	1	0	0	0	0	1	0	0
P798264	Female	Conventional	0	1	0	0	0	1	0	0	0	0	1	0	0	0	0	0	0	0	1	0	1	0	0	0	0	0	0	0	0	0	1	0	0
P798265	Female	Conventional	0	1	0	0	0	0	0	0	0	1	0	0	0	0	0	0	0	1	1	1	0	0	0	0	0	0	0	0	1	0	1	0	0
P798266	Female	Conventional	0	0	0	0	0	0	0	1	0	0	1	0	0	0	0	0	0	0	1	0	0	0	0	0	0	0	0	0	0	0	1	0	0
P798267	Female	Conventional	1	1	0	0	0	0	0	1	0	0	0	0	0	0	0	0	0	0	1	0	1	0	0	0	0	0	0	0	0	0	1	0	0
P798268	Female	Conventional	1	1	0	0	1	1	0	0	1	0	0	0	0	1	1	1	1	0	1	0	0	0	0	0	1	1	0	0	0	0	1	1	0
P798269	Female	Conventional	0	1	0	1	0	0	0	0	0	0	1	0	0	0	0	0	0	0	1	0	0	0	0	0	0	0	0	0	0	0	0	0	0
P798270	Female	Conventional	0	0	0	0	0	0	0	0	0	0	1	0	0	0	0	0	0	0	0	0	0	0	0	0	0	0	0	0	0	0	1	0	0
P798271	Female	Conventional	0	0	0	0	0	0	0	0	0	0	1	0	0	0	0	0	0	0	1	0	0	0	0	0	0	0	0	0	0	0	1	0	0
P798273	Female	Conventional	0	0	1	0	0	0	0	0	0	0	1	0	0	0	0	0	0	0	1	0	0	0	0	1	0	0	0	0	0	0	1	0	0
P798274	Female	Conventional	0	1	0	0	0	0	0	0	0	0	1	0	0	0	0	0	0	0	1	0	0	0	0	0	0	0	0	0	0	0	0	0	0
P798275	Female	Conventional	0	0	0	0	0	0	0	0	0	0	0	0	0	0	0	0	0	0	1	0	0	0	0	0	0	0	0	0	0	0	0	0	0
P798276	Female	Conventional	0	1	1	0	0	0	0	0	0	0	1	0	0	0	0	0	0	0	0	0	0	0	0	0	1	0	0	0	0	0	0	0	0
P798277	Female	Conventional	0	0	0	0	0	0	0	0	0	1	1	0	0	0	1	0	0	0	1	0	1	0	0	0	0	0	0	0	0	1	0	1	0
P798278	Female	Conventional	0	0	0	0	0	0	0	0	0	0	1	0	0	0	0	0	0	0	1	0	0	0	0	0	0	0	0	0	0	0	1	0	0
P798279	Female	Conventional	0	1	0	0	0	1	0	0	0	0	1	0	0	0	1	0	1	0	1	0	1	0	0	0	0	1	0	0	0	1	1	0	0
P798280	Female	Conventional	0	1	0	0	0	0	0	0	0	0	1	0	0	0	0	0	0	0	1	0	0	0	0	1	0	0	0	0	0	0	1	0	0
P798281	Male	Conventional	0	1	0	0	0	0	0	0	0	0	1	0	0	0	0	0	0	0	1	0	0	0	0	0	0	0	0	0	0	0	0	0	0
P798282	Male	Conventional	0	1	0	0	0	1	0	0	0	1	1	0	0	0	0	0	0	0	1	0	0	0	0	0	0	0	0	0	0	0	0	0	0
P798283	Male	Conventional	0	0	1	0	0	0	0	0	0	1	1	0	1	0	0	0	0	0	1	0	0	0	0	0	0	0	0	0	0	0	0	0	0
P798284	Male	Conventional	0	0	0	0	0	0	0	0	0	0	1	0	0	0	0	0	0	0	0	0	0	0	0	0	0	0	0	0	0	0	1	0	1
P798287	Male	Conventional	0	1	0	0	0	0	0	0	0	0	1	0	0	0	0	0	0	0	0	0	0	0	0	0	0	1	0	1	0	0	0	0	0
P798288	Male	Conventional	0	0	0	0	0	0	0	0	0	0	1	0	0	0	0	0	1	0	1	0	0	0	0	0	0	0	0	0	0	0	1	0	0
P798289	Male	Conventional	0	1	0	0	0	0	0	0	0	0	1	0	0	0	0	0	0	0	1	0	0	0	0	0	0	0	0	0	0	0	1	0	0
P798290	Male	Conventional	0	0	0	0	0	0	0	0	0	0	1	0	0	0	0	0	0	0	1	0	0	0	0	0	0	0	0	0	0	1	0	0	0
P798291	Male	Conventional	0	0	0	0	0	0	0	0	0	0	1	0	0	0	0	0	0	0	1	0	0	0	0	0	0	0	0	0	0	0	1	0	0
P798293	Male	Conventional	0	0	0	0	0	0	0	0	0	0	1	0	0	0	0	0	0	1	1	0	0	0	0	0	0	0	0	0	0	0	1	0	0
P798294	Male	Conventional	0	1	0	0	0	0	0	0	0	0	1	0	0	0	0	0	0	0	1	0	0	0	0	0	0	0	0	0	0	0	0	0	0
P798295	Male	Conventional	1	1	0	0	0	0	0	0	0	0	1	1	0	0	0	0	0	0	1	0	0	0	0	0	0	0	0	0	0	0	0	0	0
P798296	Male	Conventional	0	0	0	0	0	0	0	0	0	0	1	0	0	0	0	0	0	0	1	0	0	0	0	0	0	0	0	0	0	0	0	0	0
P798297	Male	Conventional	0	1	0	0	0	0	0	0	0	0	1	0	0	0	0	0	0	1	1	0	0	0	0	0	0	0	0	0	0	0	1	0	0
P798298	Male	Conventional	0	1	0	0	0	0	0	0	0	0	1	0	0	0	0	0	0	0	1	0	0	0	0	0	0	0	0	0	0	0	1	0	0
P798299	Male	Conventional	0	1	0	0	0	0	0	0	0	0	1	0	0	0	0	0	1	0	1	1	0	0	0	1	0	0	0	0	0	0	1	0	0
P798300	Male	Conventional	0	0	1	0	0	0	0	0	0	0	1	0	0	0	0	0	0	0	1	0	0	0	0	0	0	0	0	0	0	0	1	0	0
